# Metabolomic and lipidomic shifts underpin physiological acclimation to thermal stress in the European green crab (*Carcinus maenas*)

**DOI:** 10.64898/2026.05.08.723818

**Authors:** Yaamini R. Venkataraman, Sara K. Shapiro, Mikayla Newbrey, Carolyn K. Tepolt

## Abstract

Many marine invertebrates are characterized by broad and highly plastic thermal limits, though the dynamic molecular mechanisms that enable extended thermal acclimation remain poorly understood. A classic example is the green crab (*Carcinus maenas*), which is a prolific and damaging non-indigenous species. Using a 22-day thermal exposure to cold (5°C), ambient (13°C), or warm (30°C) temperatures, we characterized plastic shifts in *C. maenas* performance using respirometry and time-to-right. We then used untargeted metabolomics and lipidomics analysis of heart tissues from days 4 and 22 to identify the molecular mechanisms underpinning plastic responses over time. Crabs at 30°C exhibited higher oxygen consumption rates than counterparts at 5°C. Interestingly, oxygen consumption rate increased over time at both temperatures, indicating thermal plasticity of aerobic respiration. Temperature-dependent metabolic reprogramming was employed by crabs to sustain aerobic respiration across temperature. Catabolism of branched-chain amino acids was important for energy production at elevated temperatures, while catabolism of arginine may have sustained the minimal energy needs of crabs exhibiting metabolic depression at cold temperatures. Righting response was positively correlated with temperature, and did not exhibit any changes over time. Lipidome remodeling consistent with homeoviscous adaptation could have enabled motor activity across temperature. Higher abundances of saturated and monounsaturated lipids likely provided structural integrity to cell membranes at 30°C, while lower abundances of these compounds may have enabled membrane fluidity at 5°C. Our work demonstrates the importance of ongoing molecular reprogramming in long-term acclimation, even when whole-animal physiology remains relatively stable.

**Summary Statement:** This study demonstrates how the highly invasive green crab regulates metabolite and lipid pathways over time to maintain physiological performance across different temperatures.
