## Supplementary material for "Metabolomic and lipidomic shifts underpin physiological acclimation to thermal stress in the European green crab (*Carcinus maenas*)": Table S2

### Sheet: table-of-contents
tab-name	description
13v30-day22_VIP_metabolites	PubChem and KEGG information for metabolites identified as significant VIP between 13ºC and 30ºC at day 22
13v5-day22_VIP_metabolites	PubChem and KEGG information for metabolites identified as significant VIP between 13ºC and 5ºC at day 22
5-day4v22_VIP_metabolites	PubChem and KEGG information for metabolites identified as significant VIP between day 4 and day 22 at 5ºC
30v5-day4_VIP_metabolites	PubChem and KEGG information for metabolites identified as significant VIP between 30ºC and 5ºC at day 4
30v5-day22_VIP_metabolites	PubChem and KEGG information for metabolites identified as significant VIP between 30ºC and 5ºC at day 22
unique-30v5-day22_VIP	PubChem and KEGG information for metabolites identified as significant VIP between 30ºC and 5ºC at day 22 unique to this comparison

### Sheet: 13v30-day22_VIP_metabolites
metabolite	estimate	estimate1	estimate2	statistic	p.value	parameter	conf.low	conf.high	method	alternative	p.adj	PubChem	KEGG
3-Amino-2-piperidone	1.06603	9.47139	8.40535	2.72339	0.0158559	14.7925	0.230687	1.90138	Welch Two Sample t-test	two.sided	0.0314669	5200225
4-hydroxybenzoate	-0.48784	7.79106	8.2789	-3.03913	0.00806579	15.4467	-0.82912	-0.14656	Welch Two Sample t-test	two.sided	0.0229238	135	C00156
N-acetylgalactosamine	-0.910249	6.13596	7.04621	-5.16055	2.01356e-05	26.833	-1.27227	-0.548229	Welch Two Sample t-test	two.sided	0.000718363	440552	C05021
adenosine-5-monophosphate	3.11349	8.76114	5.64765	5.00885	2.6606e-05	28.1894	1.84059	4.38639	Welch Two Sample t-test	two.sided	0.000718363	6083	C00020
cytosine	0.768015	8.65029	7.88227	3.43398	0.00214017	24.3185	0.30674	1.22929	Welch Two Sample t-test	two.sided	0.0115166	597	C00380
glutamine	0.657984	12.3763	11.7183	2.89303	0.00959133	18.2548	0.180634	1.13533	Welch Two Sample t-test	two.sided	0.0246634	5961	C00064
glutaric acid	-0.509012	6.39178	6.9008	-2.73241	0.0163045	13.8696	-0.90891	-0.109114	Welch Two Sample t-test	two.sided	0.0314669	743	C00489
glutathione	-0.603678	7.6048	8.20848	-2.3719	0.0264117	23.0861	-1.13007	-0.0772872	Welch Two Sample t-test	two.sided	0.0491804	124886	C00051
glycine	0.597741	14.7902	14.1924	3.3858	0.00418686	14.6703	0.22071	0.974772	Welch Two Sample t-test	two.sided	0.0169191	750	C00037
hydroquinone	-0.742545	6.96328	7.70582	-3.23664	0.00753512	11.4606	-1.24503	-0.240064	Welch Two Sample t-test	two.sided	0.0226054	785	C00530
inosine	1.27595	9.89233	8.61639	3.09353	0.00663676	16.8832	0.40528	2.14662	Welch Two Sample t-test	two.sided	0.0210815	6021	C00294
isoleucine	0.812689	13.161	12.3483	3.49564	0.00234597	19.5015	0.326935	1.29844	Welch Two Sample t-test	two.sided	0.0115166	6306	C00407
isoxanthopterin	-0.925612	5.00728	5.93289	-3.17832	0.00489063	19.2473	-1.53463	-0.316596	Welch Two Sample t-test	two.sided	0.0169191	10729	C03975
leucine	0.759622	13.581	12.8214	3.91234	0.000871635	19.8801	0.354453	1.16479	Welch Two Sample t-test	two.sided	0.00672404	6106	C00123
malic acid	-1.63994	8.55709	10.197	-4.11954	0.000593334	18.8191	-2.4737	-0.806192	Welch Two Sample t-test	two.sided	0.00640801	525	C00711
methanolphosphate	1.05982	12.145	11.0852	4.21908	0.00100922	12.9639	0.51699	1.60266	Welch Two Sample t-test	two.sided	0.00681222	13130
methionine	0.835235	12.9853	12.1501	3.88957	0.000590617	27.0582	0.394675	1.27579	Welch Two Sample t-test	two.sided	0.00640801	6137	C00073
myo-inositol	-2.35256	11.746	14.0985	-6.13245	6.93913e-05	11.1622	-3.19542	-1.5097	Welch Two Sample t-test	two.sided	0.00124904	892	C00137
phenylethylamine	1.33027	10.5372	9.20689	2.75637	0.0114179	22.3517	0.330297	2.33025	Welch Two Sample t-test	two.sided	0.0280256	1001	C05332
phosphoethanolamine	0.596622	8.15464	7.55802	2.66641	0.015727	18.0122	0.126554	1.06669	Welch Two Sample t-test	two.sided	0.0314669	1015	C00346
phthalic acid	-0.746729	11.1943	11.941	-2.74144	0.0147245	15.6215	-1.3253	-0.168159	Welch Two Sample t-test	two.sided	0.0314669	1017	C01606
proline	1.32548	14.8381	13.5126	3.51158	0.00501306	10.7872	0.492692	2.15826	Welch Two Sample t-test	two.sided	0.0169191	145742	C00148
putrescine	-1.37832	9.4031	10.7814	-3.77704	0.00278555	11.6224	-2.17628	-0.58035	Welch Two Sample t-test	two.sided	0.012535	1045	C00134
ribose-5-phosphate	-0.769715	6.62498	7.39469	-2.94923	0.0128187	11.3594	-1.34194	-0.197492	Welch Two Sample t-test	two.sided	0.0300961	77982
salicylic acid	-0.740701	6.79251	7.53321	-3.00622	0.00951283	13.8757	-1.2696	-0.211804	Welch Two Sample t-test	two.sided	0.0246634	338	C00805
terephthalic acid	-0.562209	8.43998	9.00218	-3.13532	0.00444257	24.332	-0.932029	-0.192389	Welch Two Sample t-test	two.sided	0.0169191	22416364	C06337
threonine	0.74487	11.2619	10.517	4.11676	0.000758771	16.5345	0.362309	1.12743	Welch Two Sample t-test	two.sided	0.00672404	6288	C00188
tryptophan	1.44241	12.0572	10.6148	2.67607	0.0163161	16.3881	0.30197	2.58285	Welch Two Sample t-test	two.sided	0.0314669	6305	C00078
valine	0.923841	12.9236	11.9998	3.95814	0.00132304	14.6104	0.425197	1.42249	Welch Two Sample t-test	two.sided	0.00793826	6287	C00183

### Sheet: 13v5-day22_VIP_metabolites
metabolite	estimate	estimate1	estimate2	statistic	p.value	parameter	conf.low	conf.high	method	alternative	p.adj	PubChem	KEGG
2-hydroxyglutaric acid	1.09336	11.708	10.6147	3.67857	0.000802597	34.1007	0.489392	1.69732	Welch Two Sample t-test	two.sided	0.00374545	43	C02630
2-ketoadipic acid	0.402268	8.7994	8.39713	2.51953	0.0164318	35.2607	0.0782272	0.726309	Welch Two Sample t-test	two.sided	0.0265436	71	C00322
2-ketoisocaproic acid	0.767603	9.35352	8.58592	3.01324	0.00471547	35.9313	0.250925	1.28428	Welch Two Sample t-test	two.sided	0.01165	70	C00233
4-hydroxymandelic acid	0.575918	8.56256	7.98665	2.54635	0.0149591	38.8929	0.118398	1.03344	Welch Two Sample t-test	two.sided	0.0258506	328	C11527
N-acetylgalactosamine	0.529805	6.13596	5.60616	2.81986	0.00751851	38.9322	0.149754	0.909855	Welch Two Sample t-test	two.sided	0.0166199	440552	C05021
N-acetylglucosamine-6-phosphate	0.416617	5.7461	5.32948	3.00613	0.00461423	38.9394	0.13628	0.696954	Welch Two Sample t-test	two.sided	0.01165	129630434	C00357
N-methylethanolamine	-0.765422	12.2382	13.0036	-5.06934	1.38604490267001e-05	34.1049	-1.07224	-0.458607	Welch Two Sample t-test	two.sided	0.000194046	8016
UDP-N-acetylglucosamine	0.525001	8.5294	8.0044	4.8281	2.15511630892986e-05	38.9649	0.30505	0.744952	Welch Two Sample t-test	two.sided	0.000226287	445675	C00043
adenine	0.249483	9.15353	8.90405	2.55464	0.0153873	33.2686	0.0508554	0.448111	Welch Two Sample t-test	two.sided	0.0258506	190	C00147
alanine	-0.620325	15.0125	15.6328	-3.60235	0.00101296	33.3748	-0.970519	-0.270131	Welch Two Sample t-test	two.sided	0.0039394	5950	C00041
alpha-ketoglutarate	0.761277	10.4895	9.72819	2.47552	0.0180859	36.4194	0.137843	1.38471	Welch Two Sample t-test	two.sided	0.0276341	51	C00026
arabitol	0.368208	8.29587	7.92766	2.39091	0.0226225	33.2446	0.054974	0.681441	Welch Two Sample t-test	two.sided	0.0316715	94154	C01904
beta-alanine	0.907091	8.28486	7.37777	3.76304	0.000566923	37.9723	0.419093	1.39509	Welch Two Sample t-test	two.sided	0.00297634	239	C00099
dimethylglycine	1.12192	10.5574	9.43547	2.69853	0.0128203	23.0053	0.26188	1.98196	Welch Two Sample t-test	two.sided	0.0240041	673
glycerol-3-galactoside	0.839171	9.16705	8.32788	3.58953	0.00124418	28.0837	0.360352	1.31799	Welch Two Sample t-test	two.sided	0.00435462	16048618	C05401
hydroxycarbamate	0.739497	7.79237	7.05288	2.70379	0.010284	37.1147	0.185383	1.29361	Welch Two Sample t-test	two.sided	0.020568	16639161
methanolphosphate	0.633501	12.145	11.5115	3.57677	0.00103175	35.3512	0.274065	0.992937	Welch Two Sample t-test	two.sided	0.0039394	13130
methionine sulfoxide	0.435959	10.9141	10.4781	3.16828	0.0030013	38.4822	0.157515	0.714403	Welch Two Sample t-test	two.sided	0.00840364	158980	C02989
nicotinic acid	0.391254	11.49	11.0988	2.30581	0.0267649	37.3965	0.0475686	0.734938	Welch Two Sample t-test	two.sided	0.0362621	938	C00253
ononitol	0.885308	7.66727	6.78196	3.33085	0.00190244	38.9817	0.347688	1.42293	Welch Two Sample t-test	two.sided	0.00575093	230881
phosphate	0.328775	13.4401	13.1113	2.59972	0.0131451	38.6406	0.072898	0.584651	Welch Two Sample t-test	two.sided	0.0240041	1004	C00009
phosphoethanolamine	0.995879	8.15464	7.15877	5.79012	1.03829829471253e-06	38.7157	0.647902	1.34386	Welch Two Sample t-test	two.sided	2.18042641889632e-05	1015	C00346
pinitol	1.7	10.1762	8.47623	8.08588	4.03800668041026e-09	30.8943	1.27115	2.12886	Welch Two Sample t-test	two.sided	1.69596280577231e-07	164619
proline	0.68809	14.8381	14.15	4.00685	0.000277582	37.8998	0.340414	1.03577	Welch Two Sample t-test	two.sided	0.00166549	145742	C00148
pyrrole-2-carboxylic acid	0.806568	8.2479	7.44133	2.78457	0.00822722	38.9987	0.220683	1.39245	Welch Two Sample t-test	two.sided	0.0172772	12473	C05942
serine	0.785636	13.0636	12.278	4.42953	0.000108078	31.2007	0.423996	1.14728	Welch Two Sample t-test	two.sided	0.00077171	5951	C00065
threonine	0.449377	11.2619	10.8125	3.32803	0.00191698	38.9972	0.176257	0.722498	Welch Two Sample t-test	two.sided	0.00575093	6288	C00188
uracil	0.454267	8.88308	8.42882	2.445	0.019378	36.918	0.0777842	0.83075	Welch Two Sample t-test	two.sided	0.0280647	1174	C00106
urea	0.545619	10.8272	10.2816	2.82811	0.00737456	38.7452	0.155304	0.935933	Welch Two Sample t-test	two.sided	0.0166199	1176	C00086
uridine	0.424382	8.40977	7.98539	2.46867	0.0184228	36.1445	0.0757861	0.772979	Welch Two Sample t-test	two.sided	0.0276341	6029	C00299
xylitol	0.717096	6.83489	6.1178	4.36525	0.000110244	34.4013	0.383395	1.0508	Welch Two Sample t-test	two.sided	0.00077171	6912	C00379

### Sheet: 5-day4v22_VIP_metabolites
metabolite	estimate	estimate1	estimate2	statistic	p.value	parameter	conf.low	conf.high	method	alternative	p.adj	PubChem	KEGG
3-Aminopiperidine-2,6-dione	-0.902393	9.16559	10.068	-4.19908	0.00360223	7.36971	-1.40543	-0.399352	Welch Two Sample t-test	two.sided	0.0323647	134508
asparagine	-0.785774	10.2025	10.9883	-4.90875	0.000622515	9.95898	-1.14265	-0.428903	Welch Two Sample t-test	two.sided	0.0158741	6267	C00152
fumaric acid	-0.996658	8.77138	9.76803	-4.52525	0.00190782	8.04712	-1.50402	-0.489292	Welch Two Sample t-test	two.sided	0.0243247	444972	C00122
maleimide	-1.02214	9.46366	10.4858	-4.24803	0.00114115	11.9523	-1.54662	-0.497652	Welch Two Sample t-test	two.sided	0.0193995	10935	C07272
phenylethylamine	-2.61765	9.76498	12.3826	-6.54328	1.39079009661393e-05	13.8196	-3.47673	-1.75857	Welch Two Sample t-test	two.sided	0.000709303	1001	C05332
putrescine	-0.812546	9.34963	10.1622	-3.50606	0.00380761	13.1495	-1.31264	-0.312448	Welch Two Sample t-test	two.sided	0.0323647	1045	C00134

### Sheet: 30v5-day4_VIP_metabolites
metabolite	estimate	estimate1	estimate2	statistic	p.value	parameter	conf.low	conf.high	method	alternative	p.adj	PubChem	KEGG
3-Aminopiperidine-2,6-dione	1.35402	10.068	8.71397	3.6079	0.00657961	8.23287	0.492836	2.21521	Welch Two Sample t-test	two.sided	0.0475194	134508
asparagine	0.935494	10.9883	10.0528	4.06449	0.00281801	9.00746	0.414895	1.45609	Welch Two Sample t-test	two.sided	0.0450688	6267	C00152
isoleucine	1.33613	13.0801	11.744	3.91401	0.00403961	8.412	0.555589	2.11668	Welch Two Sample t-test	two.sided	0.0450688	6306	C00407
leucine	1.05427	13.4887	12.4344	4.34081	0.00208959	8.59591	0.500887	1.60765	Welch Two Sample t-test	two.sided	0.0450688	6106	C00123
lysine	1.30702	13.8904	12.5834	3.73853	0.0041602	9.57254	0.523303	2.09073	Welch Two Sample t-test	two.sided	0.0450688	5962	C00047
methionine	1.19458	12.7823	11.5877	5.69849	0.000957315	6.49833	0.691016	1.69814	Welch Two Sample t-test	two.sided	0.0450688	6137	C00073
ornithine	1.61147	13.922	12.3105	3.87413	0.00387218	8.86776	0.668366	2.55457	Welch Two Sample t-test	two.sided	0.0450688	6262	C00077
phenylalanine	1.09309	12.9802	11.8871	3.81599	0.00590618	7.41147	0.423291	1.76288	Welch Two Sample t-test	two.sided	0.0475194	6140	C00079
tyrosine	1.15123	14.1648	13.0136	3.57845	0.00581068	9.12864	0.425028	1.87743	Welch Two Sample t-test	two.sided	0.0475194	6057	C00082

### Sheet: 30v5-day22_VIP_metabolites
metabolite	estimate	estimate1	estimate2	statistic	p.value	parameter	conf.low	conf.high	method	alternative	p.adj	PubChem	KEGG
2-ketoadipic acid	-0.743249	8.39713	9.14038	-3.25242	0.00659865	12.4957	-1.23897	-0.247524	Welch Two Sample t-test	two.sided	0.0164382	71	C00322
4-hydroxybenzoate	-0.677125	7.60177	8.2789	-4.06635	0.000784969	17.2152	-1.02811	-0.326135	Welch Two Sample t-test	two.sided	0.00863466	135	C00156
N-acetylgalactosamine	-1.44005	5.60616	7.04621	-8.09074	1.25491e-08	26.4651	-1.8056	-1.07451	Welch Two Sample t-test	two.sided	8.28238e-07	440552	C05021
N-methylethanolamine	0.742842	13.0036	12.2608	3.12772	0.00650055	15.977	0.2393	1.24638	Welch Two Sample t-test	two.sided	0.0164382	8016
UDP-N-acetylglucosamine	-0.564957	8.0044	8.56936	-3.22143	0.00642982	13.4568	-0.942528	-0.187387	Welch Two Sample t-test	two.sided	0.0164382	445675	C00043
adipic acid	-0.822738	8.7601	9.58284	-3.0529	0.00672471	18.3954	-1.38805	-0.257423	Welch Two Sample t-test	two.sided	0.0164382	196	C06104
alanine	0.489565	15.6328	15.1432	2.33894	0.0282723	23.293	0.0568736	0.922257	Welch Two Sample t-test	two.sided	0.0466492	5950	C00041
arabitol	-0.40342	7.92766	8.33108	-3.31692	0.00306773	22.4994	-0.65533	-0.15151	Welch Two Sample t-test	two.sided	0.0126544	94154	C01904
arachidic acid	-0.875022	7.77865	8.65367	-3.44527	0.00270222	19.0591	-1.40649	-0.343552	Welch Two Sample t-test	two.sided	0.0118897	10467	C06425
cadaverine	-1.41744	11.8744	13.2919	-4.32228	0.000239876	23.6163	-2.09486	-0.740028	Welch Two Sample t-test	two.sided	0.00395795	273
cytosine	0.59712	8.47939	7.88227	2.56107	0.0167564	25.3526	0.117272	1.07697	Welch Two Sample t-test	two.sided	0.03072	597	C00380
glucose-1-phosphate	-0.488102	9.47516	9.96326	-2.44859	0.0307464	11.951	-0.922623	-0.0535796	Welch Two Sample t-test	two.sided	0.0483157	65533	C00103
glutaric acid	-0.713117	6.18768	6.9008	-3.53684	0.00240444	17.7107	-1.13721	-0.289021	Welch Two Sample t-test	two.sided	0.0113352	743	C00489
glycine	0.672531	14.865	14.1924	3.72693	0.00188747	15.7038	0.289403	1.05566	Welch Two Sample t-test	two.sided	0.0113248	750	C00037
heptadecanoic acid	-0.660843	8.57459	9.23543	-2.70749	0.015673	15.7807	-1.17885	-0.142832	Welch Two Sample t-test	two.sided	0.0295549	10465
hydroquinone	-0.960749	6.74507	7.70582	-4.04075	0.00139295	13.0365	-1.47426	-0.447234	Welch Two Sample t-test	two.sided	0.0113248	785	C00530
hypotaurine	-0.872036	8.54132	9.41335	-2.80405	0.0120357	17.3394	-1.52719	-0.216879	Welch Two Sample t-test	two.sided	0.0264784	107812	C00519
isogluconic acid	-0.522705	7.34339	7.86609	-3.56828	0.00162388	23.1008	-0.825663	-0.219747	Welch Two Sample t-test	two.sided	0.0113248	604	C02341
isoleucine	0.81728	13.1656	12.3483	3.09613	0.00482495	24.7324	0.273329	1.36123	Welch Two Sample t-test	two.sided	0.0138455	6306	C00407
leucine	0.704478	13.5259	12.8214	3.19501	0.00376331	24.9866	0.250351	1.1586	Welch Two Sample t-test	two.sided	0.0137545	6106	C00123
levoglucosan	-0.580991	8.12579	8.70678	-3.99201	0.000429468	27.9926	-0.879116	-0.282865	Welch Two Sample t-test	two.sided	0.00566897	2724705	C22350
malic acid	-1.11514	9.0819	10.197	-2.9069	0.00987379	16.8747	-1.92496	-0.305318	Welch Two Sample t-test	two.sided	0.0224714	525	C00711
methionine	0.785717	12.9358	12.1501	3.21149	0.00330942	27.9779	0.28454	1.28689	Welch Two Sample t-test	two.sided	0.0128483	6137	C00073
myo-inositol	-2.61598	11.4825	14.0985	-6.93401	3.18295e-05	10.473	-3.45147	-1.78049	Welch Two Sample t-test	two.sided	0.00105037	892	C00137
ononitol	-1.06852	6.78196	7.85048	-2.60509	0.0208391	13.9276	-1.94867	-0.188373	Welch Two Sample t-test	two.sided	0.0361942	230881
phenylalanine	0.657731	13.2828	12.6251	2.91047	0.00700177	27.9982	0.194814	1.12065	Welch Two Sample t-test	two.sided	0.0165042	6140	C00079
phosphoinositol	-0.778016	6.14167	6.91968	-3.32817	0.00416897	16.3061	-1.27282	-0.283207	Welch Two Sample t-test	two.sided	0.0137576	4449629
phthalic acid	-1.15418	10.7869	11.941	-3.56165	0.00160746	23.6491	-1.82353	-0.484835	Welch Two Sample t-test	two.sided	0.0113248	1017	C01606
pinitol	-1.19346	8.47623	9.6697	-2.87318	0.0127474	13.3803	-2.08825	-0.298673	Welch Two Sample t-test	two.sided	0.0271397	164619
putrescine	-1.43179	9.34963	10.7814	-3.83531	0.0021734	12.618	-2.24078	-0.622795	Welch Two Sample t-test	two.sided	0.0113352	1045	C00134
pyrophosphate	-0.803605	11.9264	12.73	-2.81051	0.0137332	14.2066	-1.41602	-0.191185	Welch Two Sample t-test	two.sided	0.0283247	1023	C00013
ribose-5-phosphate	-1.03472	6.35998	7.39469	-3.68798	0.00227311	14.6444	-1.63399	-0.43544	Welch Two Sample t-test	two.sided	0.0113352	77982
serine	-0.868296	12.278	13.1462	-2.63318	0.0196175	14.0509	-1.5753	-0.161289	Welch Two Sample t-test	two.sided	0.0349934	5951	C00065
spermidine	-0.769387	8.56717	9.33656	-3.27827	0.00395962	18.9736	-1.26065	-0.278123	Welch Two Sample t-test	two.sided	0.0137545	1102	C00315
stearic acid	-0.825081	12.3984	13.2235	-2.54925	0.0222794	14.9434	-1.51517	-0.134997	Welch Two Sample t-test	two.sided	0.0377035	5281	C01530
terephthalic acid	-0.840573	8.16161	9.00218	-4.84759	7.08433e-05	22.6437	-1.19959	-0.481554	Welch Two Sample t-test	two.sided	0.00155855	22416364	C06337
trans-4-hydroxyproline	-0.599307	11.5393	12.1386	-2.40926	0.0295724	14.7122	-1.13041	-0.0682018	Welch Two Sample t-test	two.sided	0.0476043	5810	C01157
triethanolamine	-0.774236	6.80209	7.57632	-2.75642	0.0154177	14.0385	-1.37652	-0.171953	Welch Two Sample t-test	two.sided	0.0295549	7618	C06771
tryptophan	1.79317	12.408	10.6148	3.2459	0.00460128	17.5512	0.630402	2.95594	Welch Two Sample t-test	two.sided	0.0138455	6305	C00078
urea	-0.897473	10.2816	11.1791	-3.33842	0.00464937	14.5651	-1.47197	-0.322979	Welch Two Sample t-test	two.sided	0.0138455	1176	C00086
valine	0.672499	12.6723	11.9998	2.68715	0.0150521	18.0094	0.146732	1.19827	Welch Two Sample t-test	two.sided	0.0295549	6287	C00183
xylitol	-0.478273	6.1178	6.59607	-3.55185	0.00172366	22.7068	-0.757027	-0.19952	Welch Two Sample t-test	two.sided	0.0113248	6912	C00379

### Sheet: unique-30v5-day22_VIP
metabolite	estimate	estimate1	estimate2	statistic	p.value	parameter	conf.low	conf.high	method	alternative	p.adj	PubChem	KEGG
adipic acid	-0.822738	8.7601	9.58284	-3.0529	0.00672471	18.3954	-1.38805	-0.257423	Welch Two Sample t-test	two.sided	0.0164382	196	C06104
arachidic acid	-0.875022	7.77865	8.65367	-3.44527	0.00270222	19.0591	-1.40649	-0.343552	Welch Two Sample t-test	two.sided	0.0118897	10467	C06425
cadaverine	-1.41744	11.8744	13.2919	-4.32228	0.000239876	23.6163	-2.09486	-0.740028	Welch Two Sample t-test	two.sided	0.00395795	273
glucose-1-phosphate	-0.488102	9.47516	9.96326	-2.44859	0.0307464	11.951	-0.922623	-0.0535796	Welch Two Sample t-test	two.sided	0.0483157	65533	C00103
heptadecanoic acid	-0.660843	8.57459	9.23543	-2.70749	0.015673	15.7807	-1.17885	-0.142832	Welch Two Sample t-test	two.sided	0.0295549	10465
hypotaurine	-0.872036	8.54132	9.41335	-2.80405	0.0120357	17.3394	-1.52719	-0.216879	Welch Two Sample t-test	two.sided	0.0264784	107812	C00519
isogluconic acid	-0.522705	7.34339	7.86609	-3.56828	0.00162388	23.1008	-0.825663	-0.219747	Welch Two Sample t-test	two.sided	0.0113248	604	C02341
levoglucosan	-0.580991	8.12579	8.70678	-3.99201	0.000429468	27.9926	-0.879116	-0.282865	Welch Two Sample t-test	two.sided	0.00566897	2724705	C22350
phenylalanine	0.657731	13.2828	12.6251	2.91047	0.00700177	27.9982	0.194814	1.12065	Welch Two Sample t-test	two.sided	0.0165042	6140	C00079
phosphoinositol	-0.778016	6.14167	6.91968	-3.32817	0.00416897	16.3061	-1.27282	-0.283207	Welch Two Sample t-test	two.sided	0.0137576	4449629
pyrophosphate	-0.803605	11.9264	12.73	-2.81051	0.0137332	14.2066	-1.41602	-0.191185	Welch Two Sample t-test	two.sided	0.0283247	1023	C00013
spermidine	-0.769387	8.56717	9.33656	-3.27827	0.00395962	18.9736	-1.26065	-0.278123	Welch Two Sample t-test	two.sided	0.0137545	1102	C00315
stearic acid	-0.825081	12.3984	13.2235	-2.54925	0.0222794	14.9434	-1.51517	-0.134997	Welch Two Sample t-test	two.sided	0.0377035	5281	C01530
trans-4-hydroxyproline	-0.599307	11.5393	12.1386	-2.40926	0.0295724	14.7122	-1.13041	-0.0682018	Welch Two Sample t-test	two.sided	0.0476043	5810	C01157
triethanolamine	-0.774236	6.80209	7.57632	-2.75642	0.0154177	14.0385	-1.37652	-0.171953	Welch Two Sample t-test	two.sided	0.0295549	7618	C06771
