## Supplementary material for "Metabolomic and lipidomic shifts underpin physiological acclimation to thermal stress in the European green crab (*Carcinus maenas*)": Table S3

### Sheet: table-of-contents
tab-name	description
13v30-day22_metaboanalyst-results	Pathway enrichment results from MetaboAnalyst for significant VIP from the 13ºC vs. 30ºC at day 22 contrast
13v5-day22_metaboanalyst-results	Pathway enrichment results from MetaboAnalyst for significant VIP from the 13ºC vs. 5ºC at day 22 contrast
5-day4v22_metaboanalyst-results	Pathway enrichment results from MetaboAnalyst for significant VIP from the day 4 vs day 22 at 5ºC contrast
30v5-day4_metaboanalyst-results	Pathway enrichment results from MetaboAnalyst for significant VIP from the 30ºC vs. 5ºC at day 4 contrast
unique-30v5-day22_metaboanalyst-results	Pathway enrichment results from MetaboAnalyst for significant VIP for the 30ºC vs. 5ºC at day 22 contrats. Enrichment was performed on VIP unique to this comparison only

### Sheet: 13v30-day22_metaboanalyst-resul
	Total	Expected	Hits	Raw p	#NAME?	Holm adjust	FDR	Impact
Valine, leucine and isoleucine biosynthesis	8	0.14504	4	5.1838e-06	5.2854	0.00039915	0.00039915	0
Glyoxylate and dicarboxylate metabolism	24	0.43511	3	0.0080454	2.0945	0.61145	0.25921	0.125
Glutathione metabolism	26	0.47137	3	0.010099	1.9957	0.75745	0.25921	0.46408
Valine, leucine and isoleucine degradation	38	0.68893	3	0.028535	1.5446	1	0.5493	0
Nitrogen metabolism	5	0.090649	1	0.087582	1.0576	1	1	0
Arginine and proline metabolism	29	0.52576	2	0.094556	1.0243	1	1	0.19111
Glycine, serine and threonine metabolism	29	0.52576	2	0.094556	1.0243	1	1	0.35224
Purine metabolism	68	1.2328	3	0.12011	0.92041	1	1	0.06875
Phenylalanine metabolism	7	0.12691	1	0.12054	0.91888	1	1	0.27586
Ascorbate and aldarate metabolism	8	0.14504	1	0.13659	0.86458	1	1	0
Arginine biosynthesis	12	0.21756	1	0.19806	0.7032	1	1	0
Ubiquinone and other terpenoid-quinone biosynthesis	18	0.32634	1	0.28255	0.5489	1	1	0
Pantothenate and CoA biosynthesis	20	0.3626	1	0.30879	0.51034	1	1	0
Citrate cycle (TCA cycle)	20	0.3626	1	0.30879	0.51034	1	1	0.04412
Pyruvate metabolism	23	0.41698	1	0.34645	0.46036	1	1	0.03571
Alanine, aspartate and glutamate metabolism	23	0.41698	1	0.34645	0.46036	1	1	0.18243
Porphyrin metabolism	24	0.43511	1	0.35856	0.44543	1	1	0
Lipoic acid metabolism	27	0.4895	1	0.39364	0.4049	1	1	0.00189
Sphingolipid metabolism	27	0.4895	1	0.39364	0.4049	1	1	0.01709
Inositol phosphate metabolism	28	0.50763	1	0.40493	0.39262	1	1	0.11704
Tryptophan metabolism	30	0.54389	1	0.4269	0.36967	1	1	0.21401
Glycerophospholipid metabolism	32	0.58015	1	0.4481	0.34862	1	1	0.0233
Cysteine and methionine metabolism	32	0.58015	1	0.4481	0.34862	1	1	0.10718
Amino sugar and nucleotide sugar metabolism	39	0.70706	1	0.51661	0.28684	1	1	0
Pyrimidine metabolism	40	0.72519	1	0.52571	0.27925	1	1	0

### Sheet: 13v5-day22_metaboanalyst-result
	Total	Expected	Hits	Raw p	#NAME?	Holm adjust	FDR	Impact
Valine, leucine and isoleucine biosynthesis	8	0.1374	2	0.0073435	2.1341	0.56545	0.43487	0
Arginine biosynthesis	12	0.20611	2	0.016617	1.7794	1	0.43487	0
beta-Alanine metabolism	14	0.24046	2	0.02245	1.6488	1	0.43487	0.277
Amino sugar and nucleotide sugar metabolism	39	0.66985	3	0.026404	1.5783	1	0.43487	0.08966
Pyrimidine metabolism	40	0.68702	3	0.028238	1.5492	1	0.43487	0.15635
Pantothenate and CoA biosynthesis	20	0.34351	2	0.044102	1.3555	1	0.56597	0.04459
Alanine, aspartate and glutamate metabolism	23	0.39504	2	0.056968	1.2444	1	0.62664	0.06757
Lipoic acid metabolism	27	0.46374	2	0.075904	1.1197	1	0.6494	0
Sphingolipid metabolism	27	0.46374	2	0.075904	1.1197	1	0.6494	0.01709
Glycine, serine and threonine metabolism	29	0.49809	2	0.086046	1.0653	1	0.66255	0.31817
Nicotinate and nicotinamide metabolism	9	0.15458	1	0.14489	0.83896	1	1	0
Butanoate metabolism	14	0.24046	1	0.21657	0.6644	1	1	0
Pentose and glucuronate interconversions	17	0.29198	1	0.25682	0.59038	1	1	0.16867
Propanoate metabolism	20	0.34351	1	0.2951	0.53003	1	1	0
Citrate cycle (TCA cycle)	20	0.34351	1	0.2951	0.53003	1	1	0.05856
Glyoxylate and dicarboxylate metabolism	24	0.41221	1	0.34326	0.46438	1	1	0.06667
Lysine degradation	26	0.44656	1	0.36616	0.43633	1	1	0
Arginine and proline metabolism	29	0.49809	1	0.39909	0.39893	1	1	0.04889
Tryptophan metabolism	30	0.51527	1	0.40971	0.38753	1	1	0
Cysteine and methionine metabolism	32	0.54962	1	0.43041	0.36612	1	1	0
Glycerophospholipid metabolism	32	0.54962	1	0.43041	0.36612	1	1	0.0233
Valine, leucine and isoleucine degradation	38	0.65267	1	0.48847	0.31116	1	1	0.01038
Purine metabolism	68	1.1679	1	0.70412	0.15235	1	1	0.01912

### Sheet: 5-day4v22_metaboanalyst-results
	Total	Expected	Hits	Raw p	#NAME?	Holm adjust	FDR	Impact
Alanine, aspartate and glutamate metabolism	23	0.087786	2	0.0026934	2.5697	0.20739	0.20739	0.00338
Phenylalanine metabolism	7	0.026718	1	0.026489	1.5769	1	1	0.27586
Arginine biosynthesis	12	0.045802	1	0.045084	1.346	1	1	0
Citrate cycle (TCA cycle)	20	0.076336	1	0.074282	1.1291	1	1	0.02981
Pyruvate metabolism	23	0.087786	1	0.085056	1.0703	1	1	0
Glutathione metabolism	26	0.099237	1	0.095736	1.0189	1	1	0.01724
Arginine and proline metabolism	29	0.11069	1	0.10632	0.97337	1	1	0.14222
Tyrosine metabolism	33	0.12595	1	0.12029	0.91976	1	1	0.04121

### Sheet: 30v5-day4_metaboanalyst-results
	Total	Expected	Hits	Raw p	#NAME?	Holm adjust	FDR	Impact
Phenylalanine, tyrosine and tryptophan biosynthesis	4	0.030534	2	0.00030388	3.5173	0.023399	0.023399	1
Phenylalanine metabolism	7	0.053435	2	0.0010514	2.9782	0.079908	0.035844	0.37931
Valine, leucine and isoleucine biosynthesis	8	0.061069	2	0.0013965	2.855	0.10474	0.035844	0
Valine, leucine and isoleucine degradation	38	0.29008	2	0.031239	1.5053	1	0.60135	0
Arginine biosynthesis	12	0.091603	1	0.088298	1.054	1	1	0.17143
Ubiquinone and other terpenoid-quinone biosynthesis	18	0.1374	1	0.12983	0.88662	1	1	0
Alanine, aspartate and glutamate metabolism	23	0.17557	1	0.16317	0.78737	1	1	0
Lysine degradation	26	0.19847	1	0.18263	0.73843	1	1	0
Glutathione metabolism	26	0.19847	1	0.18263	0.73843	1	1	0
Arginine and proline metabolism	29	0.22137	1	0.20169	0.69531	1	1	0.20889
Cysteine and methionine metabolism	32	0.24427	1	0.22036	0.65686	1	1	0.10718
Tyrosine metabolism	33	0.25191	1	0.2265	0.64493	1	1	0.14534

### Sheet: unique-30v5-day22_metaboanalyst
	Total	Expected	Hits	Raw p	#NAME?	Holm adjust	FDR	Impact
Glutathione metabolism	26	0.14885	2	0.0083554	2.078	0.64337	0.39876	0.01724
Arginine and proline metabolism	29	0.16603	2	0.010357	1.9847	0.78717	0.39876	0.17333
Phenylalanine, tyrosine and tryptophan biosynthesis	4	0.022901	1	0.022737	1.6433	1	0.58359	0.5
Phenylalanine metabolism	7	0.040076	1	0.039506	1.4033	1	0.60839	0.37931
Taurine and hypotaurine metabolism	7	0.040076	1	0.039506	1.4033	1	0.60839	0.4
Starch and sucrose metabolism	14	0.080153	1	0.077702	1.1096	1	0.90167	0.09303
Galactose metabolism	15	0.085878	1	0.083054	1.0806	1	0.90167	0.18667
Pentose and glucuronate interconversions	17	0.097328	1	0.09368	1.0284	1	0.90167	0
Glycolysis / Gluconeogenesis	26	0.14885	1	0.14024	0.85314	1	1	0
Amino sugar and nucleotide sugar metabolism	39	0.22328	1	0.20395	0.69047	1	1	0.08692
