## Supplementary material for "Metabolomic and lipidomic shifts underpin physiological acclimation to thermal stress in the European green crab (*Carcinus maenas*)": Table S5

### Sheet: table-of-contents
tab-name	description
13v30_LION_results	Pathway enrichment results from MetaboAnalyst for significant VIP from the 13ºC vs. 30ºC at day 22 contrast
13v5_LION_results	Pathway enrichment results from MetaboAnalyst for significant VIP from the 13ºC vs. 5ºC at day 22 contrast
30v5_LION_results	Pathway enrichment results from MetaboAnalyst for significant VIP for the 30ºC vs. 5ºC at day 22 contrats. Enrichment was performed on VIP unique to this comparison only

### Sheet: 13v30_LION-results
Term ID	Discription	Annotated	Significant	Expected	p-value	FDR q-value
LION:0012080	endoplasmic reticulum (ER)	246	98	79.12	1.7e-05	0.00141
LION:0000095	headgroup with positive charge / zwitter-ion	241	96	77.51	2.9e-05	0.00141
LION:0000465	neutral intrinsic curvature	149	65	47.92	0.00013	0.0042
LION:0000010	glycerophosphocholines [GP01]	155	66	49.85	0.00031	0.00752
LION:0012010	membrane component	273	102	87.8	0.00061	0.01183
LION:0000003	glycerophospholipids [GP]	232	88	74.61	0.00235	0.03799
LION:0000031	1-alkyl,2-acylglycerophosphocholines [GP0102]	23	14	7.4	0.00334	0.04628
LION:0000038	diacylglycerophosphoethanolamines [GP0201]	22	13	7.08	0.00682	0.08269
LION:0000607	diacylglycerols [GL0201]	4	4	1.29	0.01036	0.11166
LION:0000030	diacylglycerophosphocholines [GP0101]	95	40	30.55	0.01297	0.12581
LION:0000464	negative intrinsic curvature	76	33	24.44	0.01501	0.13236
LION:0080982	above average lateral diffusion	25	13	8.04	0.02697	0.21801
LION:0001739	very high transition temperature	5	4	1.61	0.03876	0.28921
LION:0080980	very high lateral diffusion	15	8	4.82	0.06921	0.47953
LION:0000467	contains ether-bond	39	17	12.54	0.07862	0.50841
LION:0080973	below average bilayer thickness	26	12	8.36	0.08872	0.53786
LION:0001741	below average transition temperature	29	13	9.33	0.09698	0.55336
LION:0000032	1-(1z-alkenyl),2-acylglycerophosphocholines [GP0103]	24	11	7.72	0.10673	0.57516
LION:0001736	low transition temperature	19	9	6.11	0.11617	0.59308
LION:0012441	N-acylsphingosines (ceramides) [SP0201]	25	11	8.04	0.13889	0.67362
LION:0080968	very low bilayer thickness	12	6	3.86	0.1516	0.70025
LION:0001734	contains vinyl ether bond (plasmalogen)	32	13	10.29	0.19043	0.83962
LION:0002923	C18:2	13	6	4.18	0.20959	0.88392
LION:0001740	above average transition temperature	19	8	6.11	0.23816	0.96256
LION:0080979	high lateral diffusion	11	5	3.54	0.25776	1
LION:0000011	glycerophosphoethanolamines [GP02]	55	20	17.69	0.28363	1
LION:0012081	mitochondrion	58	21	18.65	0.28431	1
LION:0080969	low bilayer thickness	15	6	4.82	0.34229	1
LION:0012009	lipid-mediated signalling	48	17	15.44	0.35833	1
LION:0000004	sphingolipids [SP]	61	21	19.62	0.39206	1
LION:0001735	very low transition temperature	10	4	3.22	0.40837	1
LION:0012082	plasma membrane	65	21	20.9	0.5421	1
LION:0002970	fatty acid with 2 double bonds	18	6	5.79	0.54787	1
LION:0000084	ceramide phosphocholines (sphingomyelins) [SP0301]	31	10	9.97	0.56665	1
LION:0012086	endosome/lysosome	32	10	10.29	0.6154	1
LION:0000059	diacylglycerophosphoglycerols [GP0401]	3	1	0.96	0.68891	1
LION:0002958	fatty acids with 19 carbons	3	1	0.96	0.68891	1
LION:0071625	PE(O-38:7)	3	1	0.96	0.68891	1
LION:0001738	high transition temperature	14	4	4.5	0.71177	1
LION:0000042	monoacylglycerophosphoethanolamines [GP0205]	7	2	2.25	0.71673	1
LION:0002900	C16:1	11	3	3.54	0.7434	1
LION:0000040	1-(1z-alkenyl),2-acylglycerophosphoethanolamines [GP0203]	8	2	2.57	0.7878	1
LION:0002926	C20:1	4	1	1.29	0.78972	1
LION:0002929	C20:4	9	2	2.89	0.84278	1
LION:0002930	C20:5	5	1	1.61	0.85803	1
LION:0002955	fatty acid with 16 carbons	32	8	10.29	0.86587	1
LION:0080978	average lateral diffusion	14	3	4.5	0.88156	1
LION:0080971	high bilayer thickness	10	2	3.22	0.8846	1
LION:0002882	C16:0	22	5	7.08	0.88969	1
LION:0080970	average bilayer thickness	15	3	4.82	0.91019	1
LION:0000039	1-alkyl,2-acylglycerophosphoethanolamines [GP0202]	16	3	5.15	0.93245	1
LION:0080974	above average bilayer thickness	12	2	3.86	0.93925	1
LION:0002957	fatty acid with 18 carbons	50	11	16.08	0.96781	1
LION:0002972	fatty acid with 4 double bonds	14	2	4.5	0.96882	1
LION:0080977	low lateral diffusion	14	2	4.5	0.96882	1
LION:0002922	C18:1	23	4	7.4	0.9695	1
LION:0002969	monounsaturated fatty acid	40	8	12.86	0.97599	1
LION:0002949	fatty acid with 19-21 carbons	29	5	9.33	0.98154	1
LION:0002959	fatty acid with 20 carbons	25	4	8.04	0.9829	1
LION:0002921	C18:0	16	2	5.15	0.98432	1
LION:0080981	below average lateral diffusion	16	2	5.15	0.98432	1
LION:0000047	diacylglycerophosphoinositols [GP0601]	11	1	3.54	0.9869	1
LION:0002977	fatty acid with 3-5 double bonds	23	3	7.4	0.99229	1
LION:0002937	C22:6	13	1	4.18	0.99414	1
LION:0000599	lysoglycerophospholipids	19	2	6.11	0.99459	1
LION:0002948	fatty acid with 16-18 carbons	73	15	23.48	0.99481	1
LION:0002967	polyunsaturated fatty acid	51	9	16.4	0.99597	1
LION:0000002	glycerolipids [GL]	59	11	18.97	0.99608	1
LION:0000100	fatty acid with 18 carbons or less	75	15	24.12	0.99677	1
LION:0000094	headgroup with neutral charge	64	11	20.58	0.99896	1
LION:0000466	positive intrinsic curvature	34	4	10.93	0.99901	1
LION:0001737	average transition temperature	18	1	5.79	0.99923	1
LION:0002976	fatty acid with more than 3 double bonds	36	4	11.58	0.9995	1
LION:0002966	fatty acid with less than 2 double bonds	80	14	25.73	0.99968	1
LION:0002968	saturated fatty acid	49	6	15.76	0.99985	1
LION:0002961	fatty acid with 22 carbons	22	1	7.08	0.99985	1
LION:0000622	triacylglycerols [GL0301]	55	7	17.69	0.9999	1
LION:0012011	lipid storage	55	7	17.69	0.9999	1
LION:0012084	lipid droplet	55	7	17.69	0.9999	1
LION:0000093	headgroup with negative charge	30	2	9.65	0.99991	1
LION:0002950	fatty acid with 22-24 carbons	24	1	7.72	0.99994	1
LION:0002945	fatty acid with more than 18 carbons	56	6	18.01	0.99999	1
LION:0000001	fatty acids [FA]	8	0	2.57	1	1
LION:0000013	glycerophosphoserines [GP03]	8	0	2.57	1	1
LION:0000034	monoacylglycerophosphocholines [GP0105]	11	0	3.54	1	1
LION:0000053	diacylglycerophosphoserines [GP0301]	7	0	2.25	1	1
LION:0000259	C14:0	3	0	0.96	1	1
LION:0001742	fatty acids and conjugates [FA01]	8	0	2.57	1	1
LION:0002925	C20:0	3	0	0.96	1	1
LION:0002927	C20:2	3	0	0.96	1	1
LION:0002935	C22:4	4	0	1.29	1	1
LION:0002947	fatty acid with 13-15 carbons	4	0	1.29	1	1
LION:0002951	fatty acid with more than 24 carbons	3	0	0.96	1	1
LION:0002956	fatty acid with 17 carbons	3	0	0.96	1	1
LION:0002971	fatty acid with 3 double bonds	4	0	1.29	1	1
LION:0012017	hexosylceramides	5	0	1.61	1	1
LION:0080972	very high bilayer thickness	3	0	0.96	1	1

### Sheet: 13v5_LION-results
Term ID	Discription	Annotated	Significant	Expected	p-value	FDR q-value
LION:0012080	endoplasmic reticulum (ER)	246	51	37.7	6.3e-05	0.00611
LION:0012081	mitochondrion	58	19	8.89	0.00023	0.01115
LION:0000011	glycerophosphoethanolamines [GP02]	55	18	8.43	0.00036	0.01164
LION:0000003	glycerophospholipids [GP]	232	47	35.56	0.00077	0.01867
LION:0000095	headgroup with positive charge / zwitter-ion	241	47	36.94	0.00262	0.05083
LION:0000464	negative intrinsic curvature	76	20	11.65	0.00397	0.06418
LION:0080971	high bilayer thickness	10	5	1.53	0.00984	0.12889
LION:0000038	diacylglycerophosphoethanolamines [GP0201]	22	8	3.37	0.01063	0.12889
LION:0002955	fatty acid with 16 carbons	32	10	4.9	0.01399	0.15078
LION:0012010	membrane component	273	49	41.84	0.02037	0.19759
LION:0080974	above average bilayer thickness	12	5	1.84	0.0241	0.21252
LION:0002930	C20:5	5	3	0.77	0.02735	0.22108
LION:0002967	polyunsaturated fatty acid	51	13	7.82	0.03047	0.22735
LION:0002923	C18:2	13	5	1.99	0.03458	0.23959
LION:0002970	fatty acid with 2 double bonds	18	6	2.76	0.04206	0.27199
LION:0002900	C16:1	11	4	1.69	0.07142	0.41358
LION:0000042	monoacylglycerophosphoethanolamines [GP0205]	7	3	1.07	0.07611	0.41358
LION:0000039	1-alkyl,2-acylglycerophosphoethanolamines [GP0202]	16	5	2.45	0.08101	0.41358
LION:0080981	below average lateral diffusion	16	5	2.45	0.08101	0.41358
LION:0080968	very low bilayer thickness	12	4	1.84	0.09509	0.46119
LION:0002882	C16:0	22	6	3.37	0.10227	0.47239
LION:0002948	fatty acid with 16-18 carbons	73	15	11.19	0.11855	0.47328
LION:0002957	fatty acid with 18 carbons	50	11	7.66	0.11897	0.47328
LION:0000467	contains ether-bond	39	9	5.98	0.12114	0.47328
LION:0002937	C22:6	13	4	1.99	0.12198	0.47328
LION:0000010	glycerophosphocholines [GP01]	155	28	23.76	0.14288	0.50761
LION:0000100	fatty acid with 18 carbons or less	75	15	11.49	0.14298	0.50761
LION:0000599	lysoglycerophospholipids	19	5	2.91	0.14944	0.50761
LION:0080977	low lateral diffusion	14	4	2.15	0.15176	0.50761
LION:0002976	fatty acid with more than 3 double bonds	36	8	5.52	0.16659	0.53169
LION:0001739	very high transition temperature	5	2	0.77	0.16992	0.53169
LION:0012009	lipid-mediated signalling	48	10	7.36	0.17798	0.5395
LION:0002968	saturated fatty acid	49	10	7.51	0.19652	0.57765
LION:0002969	monounsaturated fatty acid	40	8	6.13	0.25492	0.71941
LION:0000030	diacylglycerophosphocholines [GP0101]	95	17	14.56	0.25958	0.71941
LION:0002922	C18:1	23	5	3.53	0.26714	0.71979
LION:0001737	average transition temperature	18	4	2.76	0.29148	0.75055
LION:0000465	neutral intrinsic curvature	149	25	22.84	0.31408	0.75055
LION:0002966	fatty acid with less than 2 double bonds	80	14	12.26	0.32661	0.75055
LION:0001740	above average transition temperature	19	4	2.91	0.32935	0.75055
LION:0002959	fatty acid with 20 carbons	25	5	3.83	0.33272	0.75055
LION:0012441	N-acylsphingosines (ceramides) [SP0201]	25	5	3.83	0.33272	0.75055
LION:0080982	above average lateral diffusion	25	5	3.83	0.33272	0.75055
LION:0000040	1-(1z-alkenyl),2-acylglycerophosphoethanolamines [GP0203]	8	2	1.23	0.35344	0.76389
LION:0001734	contains vinyl ether bond (plasmalogen)	32	6	4.9	0.36333	0.76389
LION:0080973	below average bilayer thickness	26	5	3.98	0.36623	0.76389
LION:0000059	diacylglycerophosphoglycerols [GP0401]	3	1	0.46	0.39376	0.76389
LION:0000259	C14:0	3	1	0.46	0.39376	0.76389
LION:0002927	C20:2	3	1	0.46	0.39376	0.76389
LION:0071625	PE(O-38:7)	3	1	0.46	0.39376	0.76389
LION:0080980	very high lateral diffusion	15	3	2.3	0.41082	0.78136
LION:0000466	positive intrinsic curvature	34	6	5.21	0.42425	0.79139
LION:0002961	fatty acid with 22 carbons	22	4	3.37	0.44356	0.79234
LION:0002921	C18:0	16	3	2.45	0.45523	0.79234
LION:0002949	fatty acid with 19-21 carbons	29	5	4.44	0.4666	0.79234
LION:0001735	very low transition temperature	10	2	1.53	0.46942	0.79234
LION:0000031	1-alkyl,2-acylglycerophosphocholines [GP0102]	23	4	3.53	0.4807	0.79234
LION:0002977	fatty acid with 3-5 double bonds	23	4	3.53	0.4807	0.79234
LION:0002947	fatty acid with 13-15 carbons	4	1	0.61	0.48738	0.79234
LION:0002945	fatty acid with more than 18 carbons	56	9	8.58	0.49972	0.79234
LION:0000032	1-(1z-alkenyl),2-acylglycerophosphocholines [GP0103]	24	4	3.68	0.51692	0.79234
LION:0002950	fatty acid with 22-24 carbons	24	4	3.68	0.51692	0.79234
LION:0000034	monoacylglycerophosphocholines [GP0105]	11	2	1.69	0.52278	0.79234
LION:0080979	high lateral diffusion	11	2	1.69	0.52278	0.79234
LION:0012017	hexosylceramides	5	1	0.77	0.56675	0.84577
LION:0001738	high transition temperature	14	2	2.15	0.66067	0.95649
LION:0080978	average lateral diffusion	14	2	2.15	0.66067	0.95649
LION:0080969	low bilayer thickness	15	2	2.3	0.6991	0.99725
LION:0000001	fatty acids [FA]	8	1	1.23	0.73916	1
LION:0001742	fatty acids and conjugates [FA01]	8	1	1.23	0.73916	1
LION:0002929	C20:4	9	1	1.38	0.77996	1
LION:0001741	below average transition temperature	29	3	4.44	0.85307	1
LION:0000004	sphingolipids [SP]	61	7	9.35	0.86638	1
LION:0002972	fatty acid with 4 double bonds	14	1	2.15	0.90667	1
LION:0080970	average bilayer thickness	15	1	2.3	0.9215	1
LION:0012082	plasma membrane	65	6	9.96	0.96004	1
LION:0001736	low transition temperature	19	1	2.91	0.9609	1
LION:0000093	headgroup with negative charge	30	2	4.6	0.96172	1
LION:0000084	ceramide phosphocholines (sphingomyelins) [SP0301]	31	1	4.75	0.9954	1
LION:0012086	endosome/lysosome	32	1	4.9	0.99616	1
LION:0000094	headgroup with neutral charge	64	2	9.81	0.99987	1
LION:0000622	triacylglycerols [GL0301]	55	1	8.43	0.99995	1
LION:0012011	lipid storage	55	1	8.43	0.99995	1
LION:0012084	lipid droplet	55	1	8.43	0.99995	1
LION:0000002	glycerolipids [GL]	59	1	9.04	0.99998	1
LION:0000013	glycerophosphoserines [GP03]	8	0	1.23	1	1
LION:0000047	diacylglycerophosphoinositols [GP0601]	11	0	1.69	1	1
LION:0000053	diacylglycerophosphoserines [GP0301]	7	0	1.07	1	1
LION:0000607	diacylglycerols [GL0201]	4	0	0.61	1	1
LION:0002925	C20:0	3	0	0.46	1	1
LION:0002926	C20:1	4	0	0.61	1	1
LION:0002935	C22:4	4	0	0.61	1	1
LION:0002951	fatty acid with more than 24 carbons	3	0	0.46	1	1
LION:0002956	fatty acid with 17 carbons	3	0	0.46	1	1
LION:0002958	fatty acids with 19 carbons	3	0	0.46	1	1
LION:0002971	fatty acid with 3 double bonds	4	0	0.61	1	1
LION:0080972	very high bilayer thickness	3	0	0.46	1	1

### Sheet: 30v5_LION-results
Term ID	Discription	Annotated	Significant	Expected	p-value	FDR q-value
LION:0002971	fatty acid with 3 double bonds	4	2	0.27	0.024	1
LION:0012009	lipid-mediated signalling	48	7	3.26	0.032	1
LION:0000004	sphingolipids [SP]	61	8	4.14	0.039	1
LION:0012082	plasma membrane	65	8	4.41	0.055	1
LION:0000042	monoacylglycerophosphoethanolamines [GP0205]	7	2	0.47	0.075	1
LION:0012441	N-acylsphingosines (ceramides) [SP0201]	25	4	1.7	0.079	1
LION:0002921	C18:0	16	3	1.09	0.086	1
LION:0000001	fatty acids [FA]	8	2	0.54	0.096	1
LION:0001742	fatty acids and conjugates [FA01]	8	2	0.54	0.096	1
LION:0002949	fatty acid with 19-21 carbons	29	4	1.97	0.123	1
LION:0000599	lysoglycerophospholipids	19	3	1.29	0.13	1
LION:0000466	positive intrinsic curvature	34	4	2.31	0.19	1
LION:0002927	C20:2	3	1	0.2	0.19	1
LION:0002956	fatty acid with 17 carbons	3	1	0.2	0.19	1
LION:0002958	fatty acids with 19 carbons	3	1	0.2	0.19	1
LION:0002977	fatty acid with 3-5 double bonds	23	3	1.56	0.198	1
LION:0002948	fatty acid with 16-18 carbons	73	7	4.95	0.208	1
LION:0000100	fatty acid with 18 carbons or less	75	7	5.09	0.229	1
LION:0002959	fatty acid with 20 carbons	25	3	1.7	0.235	1
LION:0002957	fatty acid with 18 carbons	50	5	3.39	0.241	1
LION:0002966	fatty acid with less than 2 double bonds	80	7	5.43	0.286	1
LION:0002930	C20:5	5	1	0.34	0.297	1
LION:0012017	hexosylceramides	5	1	0.34	0.297	1
LION:0000093	headgroup with negative charge	30	3	2.04	0.333	1
LION:0001737	average transition temperature	18	2	1.22	0.349	1
LION:0000084	ceramide phosphocholines (sphingomyelins) [SP0301]	31	3	2.1	0.352	1
LION:0012086	endosome/lysosome	32	3	2.17	0.372	1
LION:0002968	saturated fatty acid	49	4	3.32	0.431	1
LION:0000013	glycerophosphoserines [GP03]	8	1	0.54	0.433	1
LION:0002976	fatty acid with more than 3 double bonds	36	3	2.44	0.45	1
LION:0002967	polyunsaturated fatty acid	51	4	3.46	0.464	1
LION:0002969	monounsaturated fatty acid	40	3	2.71	0.525	1
LION:0080979	high lateral diffusion	11	1	0.75	0.543	1
LION:0002945	fatty acid with more than 18 carbons	56	4	3.8	0.544	1
LION:0001738	high transition temperature	14	1	0.95	0.632	1
LION:0080978	average lateral diffusion	14	1	0.95	0.632	1
LION:0080969	low bilayer thickness	15	1	1.02	0.658	1
LION:0080970	average bilayer thickness	15	1	1.02	0.658	1
LION:0000030	diacylglycerophosphocholines [GP0101]	95	6	6.44	0.659	1
LION:0002970	fatty acid with 2 double bonds	18	1	1.22	0.726	1
LION:0001740	above average transition temperature	19	1	1.29	0.745	1
LION:0000011	glycerophosphoethanolamines [GP02]	55	3	3.73	0.751	1
LION:0012081	mitochondrion	58	3	3.93	0.785	1
LION:0000464	negative intrinsic curvature	76	4	5.16	0.795	1
LION:0002882	C16:0	22	1	1.49	0.796	1
LION:0002922	C18:1	23	1	1.56	0.811	1
LION:0000032	1-(1z-alkenyl),2-acylglycerophosphocholines [GP0103]	24	1	1.63	0.824	1
LION:0080982	above average lateral diffusion	25	1	1.7	0.837	1
LION:0000094	headgroup with neutral charge	64	3	4.34	0.842	1
LION:0080973	below average bilayer thickness	26	1	1.76	0.849	1
LION:0012080	endoplasmic reticulum (ER)	246	14	16.69	0.903	1
LION:0001734	contains vinyl ether bond (plasmalogen)	32	1	2.17	0.904	1
LION:0002955	fatty acid with 16 carbons	32	1	2.17	0.904	1
LION:0000622	triacylglycerols [GL0301]	55	2	3.73	0.912	1
LION:0012011	lipid storage	55	2	3.73	0.912	1
LION:0012084	lipid droplet	55	2	3.73	0.912	1
LION:0000002	glycerolipids [GL]	59	2	4	0.932	1
LION:0000465	neutral intrinsic curvature	149	7	10.11	0.935	1
LION:0000095	headgroup with positive charge / zwitter-ion	241	13	16.35	0.94	1
LION:0000010	glycerophosphocholines [GP01]	155	7	10.52	0.953	1
LION:0012010	membrane component	273	15	18.52	0.955	1
LION:0000003	glycerophospholipids [GP]	232	11	15.74	0.982	1
LION:0000031	1-alkyl,2-acylglycerophosphocholines [GP0102]	23	0	1.56	1	1
LION:0000034	monoacylglycerophosphocholines [GP0105]	11	0	0.75	1	1
LION:0000038	diacylglycerophosphoethanolamines [GP0201]	22	0	1.49	1	1
LION:0000039	1-alkyl,2-acylglycerophosphoethanolamines [GP0202]	16	0	1.09	1	1
LION:0000040	1-(1z-alkenyl),2-acylglycerophosphoethanolamines [GP0203]	8	0	0.54	1	1
LION:0000047	diacylglycerophosphoinositols [GP0601]	11	0	0.75	1	1
LION:0000053	diacylglycerophosphoserines [GP0301]	7	0	0.47	1	1
LION:0000059	diacylglycerophosphoglycerols [GP0401]	3	0	0.2	1	1
LION:0000259	C14:0	3	0	0.2	1	1
LION:0000467	contains ether-bond	39	0	2.65	1	1
LION:0000607	diacylglycerols [GL0201]	4	0	0.27	1	1
LION:0001735	very low transition temperature	10	0	0.68	1	1
LION:0001736	low transition temperature	19	0	1.29	1	1
LION:0001739	very high transition temperature	5	0	0.34	1	1
LION:0001741	below average transition temperature	29	0	1.97	1	1
LION:0002900	C16:1	11	0	0.75	1	1
LION:0002923	C18:2	13	0	0.88	1	1
LION:0002925	C20:0	3	0	0.2	1	1
LION:0002926	C20:1	4	0	0.27	1	1
LION:0002929	C20:4	9	0	0.61	1	1
LION:0002935	C22:4	4	0	0.27	1	1
LION:0002937	C22:6	13	0	0.88	1	1
LION:0002947	fatty acid with 13-15 carbons	4	0	0.27	1	1
LION:0002950	fatty acid with 22-24 carbons	24	0	1.63	1	1
LION:0002951	fatty acid with more than 24 carbons	3	0	0.2	1	1
LION:0002961	fatty acid with 22 carbons	22	0	1.49	1	1
LION:0002972	fatty acid with 4 double bonds	14	0	0.95	1	1
LION:0071625	PE(O-38:7)	3	0	0.2	1	1
LION:0080968	very low bilayer thickness	12	0	0.81	1	1
LION:0080971	high bilayer thickness	10	0	0.68	1	1
LION:0080972	very high bilayer thickness	3	0	0.2	1	1
LION:0080974	above average bilayer thickness	12	0	0.81	1	1
LION:0080977	low lateral diffusion	14	0	0.95	1	1
LION:0080980	very high lateral diffusion	15	0	1.02	1	1
LION:0080981	below average lateral diffusion	16	0	1.09	1	1
